# pUL21 is a viral phosphatase adaptor that promotes herpes simplex virus replication and spread

**DOI:** 10.1101/2021.04.13.439638

**Authors:** Tomasz H. Benedyk, Julia Muenzner, Viv Connor, Yue Han, Katherine Brown, Kaveesha J. Wijesinghe, Yunhui Zhuang, Susanna Colaco, Guido A. Stoll, Owen S. Tutt, Stanislava Svobodova, Dmitri I. Svergun, Neil A. Bryant, Janet E. Deane, Andrew E. Firth, Cy M. Jeffries, Colin M. Crump, Stephen C. Graham

**Author notes:** Charité – Universitätsmedizin Berlin, Institute of Biochemistry, Charitéplatz 1, 10117 Berlin, Germany (Julia Muenzner). Department of Chemistry, Faculty of Science, University of Colombo, Sri Lanka (Kaveesha J. Wijesinghe). Molecular Immunity Unit, Department of Medicine, University of Cambridge, MRC Laboratory of Molecular Biology, Francis Crick Avenue, Cambridge CB2 0QH, UK. Corresponding authors: Colin M Crump,; Stephen C Graham. **Impact statement** Identification of pUL21 as a conserved alphaherpesvirus protein phosphatase adaptor illustrates how herpesviruses must balance kinase and phosphatase activity for optimal replication and spread.

## Abstract

The herpes simplex virus (HSV)-1 protein pUL21 is essential for efficient virus replication and dissemination. While pUL21 has been shown to promote multiple steps of virus assembly and spread, the molecular basis of its function remained unclear. Here we identify that pUL21 is a virus-encoded adaptor of protein phosphatase 1 (PP1). pUL21 directs the dephosphorylation of cellular and virus proteins, including components of the viral nuclear egress complex, and we define a conserved non-canonical linear motif in pUL21 that is essential for PP1 recruitment. *In vitro* evolution experiments reveal that pUL21 directly antagonises the activity of the virus-encoded kinase pUS3, with growth and spread of pUL21 PP1-binding mutant viruses being restored when pUS3 activity is disrupted. This study shows that virus-directed phosphatase activity is essential for efficient herpesvirus assembly and spread, highlighting the fine balance between kinase and phosphatase activity required for optimal virus replication.
