## Supplementary Data for "pUL21 is a viral phosphatase adaptor that promotes herpes simplex virus replication and spread"

### Sheet: SILAC_pUL21
gene names	log2FC pUL21-GFP/GFP	p value	pUL21-GFP/GFP experiment 1	pUL21-GFP/GFP experiment 2	pUL21-GFP/GFP experiment 3
HSVul21	7.47215	0.0621879	2196.2	21.008	121.33
COL4A3BP	4.80577	0.0151097	12.247	39.968	44.699
PPP1CA	4.7638	0.0191114	10.765	44.405	41.946
HSPA1B;HSPA1A	2.90127	0.0324211	3.6173	12.315	9.3602
HSPA8	2.89407	0.036682	3.4776	13.126	8.999
LACTB	2.70704	0.287314	2.6299	NA	16.213
MRPL22	2.6176	0.0465425	NA	5.3736	7.0095
MRPL38	2.55996	0.110026	4.3261	NA	8.0381
CCT5	2.50001	0.0787138	2.0108	9.6111	9.3668
MRPL43	2.46904	0.0358211	2.8722	8.4714	6.9758
MRPL46	2.43551	0.263278	2.5787	11.348	NA
CCT8	2.40272	0.0557667	2.6303	10.903	5.1561
CCT4	2.39267	0.0544025	2.5076	10.059	5.7409
CCT7	2.36958	0.0596493	2.6108	11.113	4.7571
CCT6A	2.34937	0.0754072	2.2586	11.682	5.0158
CCT3	2.30722	0.0666648	2.3709	10.686	4.7852
TCP1	2.21945	0.0746286	2.2717	10.535	4.2206
CCT2	2.19771	0.0889319	1.9124	10.309	4.8971
HSPA4	2.15828	0.0332545	2.9327	7.5861	3.9979
HSPA5	2.12985	0.0554905	2.351	8.2667	4.3138
HSPH1	1.8051	0.0648916	1.9812	6.3235	3.4063
HSPA4L	1.60138	0.12099	1.8172	7.0646	2.1762
HSPA9	1.58998	0.0735497	1.6793	4.9858	3.2586
RPS11	1.37344	0.234571	0.8848	6.0356	3.2567
ST13;ST13P4;ST13P5	1.30773	0.0173589	2.7496	2.8371	1.9447
TUBB4B;TUBB4A	1.14133	0.0239301	1.8284	2.7927	2.102
PLRG1	1.08726	0.164065	1.3904	1.6219	4.2533
TUBA1B;TUBA4A	1.05369	0.0874576	1.4883	3.2396	1.8552
SLC25A6;SLC25A4	0.995805	0.0986491	1.2682	2.7815	2.2482
SLC25A5	0.988858	0.0797066	1.3453	2.713	2.1417
RPL10	0.956695	0.361951	0.67283	2.335	4.6536
EIF5B	0.930031	0.697805	0.54344	NA	6.6801
ZNF768	0.928145	0.538796	0.91979	NA	3.9365
TUBB;TUBB2B;TUBB2A;TUBB3	0.883844	0.063875	1.4333	2.5009	1.7529
RPL23A	0.848608	0.330131	0.73813	2.2968	3.4444
PGAM5	0.831117	0.341036	1.2638	2.5044	NA
TIMM8B	0.8291	0.138151	1.1646	2.6651	1.8066
PRDX4	0.810425	0.0744686	1.8734	NA	1.6417
HSP90AA1	0.799958	0.215101	2.7887	1.9479	0.97155
HNRNPK	0.77796	0.106307	1.4364	2.5137	1.3963
HSP90AB1	0.76234	0.172077	2.2485	2.1205	1.0236
TUFM	0.747512	0.256352	1.3464	NA	2.0935
KPNA2	0.735798	0.174035	1.076	1.7019	2.522
LUC7L2	0.684143	0.00229768	NA	1.6095	1.604
EIF4A1;EIF4A2	0.683953	0.34806	2.9439	1.816	0.77559
HSPD1	0.666023	0.0541152	1.7453	1.8032	1.2693
VDAC3	0.660966	0.256374	1.3008	NA	1.9219
EEF2	0.656306	0.286867	2.7622	1.5327	0.92468
TOP1	0.652892	0.238497	0.91203	2.0844	2.0447
CSDE1	0.648828	0.0738905	1.6523	NA	1.4878
TRAPPC9	0.628152	0.0483123	1.2953	1.8266	1.5605
EIF3B	0.626093	0.222555	1.7591	2.1888	0.95482
CFL1	0.613536	0.237581	1.4026	1.0337	2.4703
RPS25	0.601634	0.108385	1.2332	2.0296	1.396
CAD	0.583547	0.209172	1.3055	NA	1.7201
DDX6	0.571507	0.126431	1.3722	NA	1.6094
SNRNP200	0.560763	0.321955	1.1894	1.8293	NA
NACA	0.556101	0.266466	1.7442	2.0374	0.89441
LDHA	0.555318	0.726441	3.4037	NA	0.63443
PRKDC	0.554909	0.210128	1.2877	1.676	NA
RPL38	0.551588	0.40241	0.76204	2.6675	1.549
RBBP4;RBBP7	0.544711	0.107487	1.5557	NA	1.3678
AIFM1	0.541007	0.330006	1.802	NA	1.1748
HNRNPU	0.524945	0.0510941	1.2594	1.6879	1.4014
HNRNPF	0.522691	0.223512	1.2581	NA	1.6405
HNRNPA2B1	0.508522	0.266511	1.3074	1.0014	2.199
ATP1A1	0.508104	0.0496724	1.3887	1.6551	1.2515
RPL17;RPL17-C18orf32	0.507168	0.403583	0.73819	2.2188	1.7528
HNRNPD	0.501732	0.0739022	1.2034	1.6997	1.3878
RPS17	0.500079	0.411458	0.87502	2.7063	1.1946
DDX17	0.48027	0.205365	1.2481	NA	1.5592
VDAC1	0.478318	0.300002	1.1021	2.2476	1.0915
EEF1A1P5;EEF1A1;EEF1A2	0.464306	0.0173106	1.373	1.2841	1.4895
SRPK1	0.463165	0.534699	0.58172	2.1953	2.0515
HNRNPH1	0.433506	0.0118157	1.2671	1.3742	1.4146
PABPC1	0.430293	0.0382935	1.2494	1.2906	1.5174
SLC25A3	0.426725	0.305196	1.1526	NA	1.5676
PUF60	0.424171	0.201846	1.2184	NA	1.4777
PPIA	0.418286	0.594229	1.9768	0.90338	NA
RUVBL1	0.381716	0.270655	1.1558	NA	1.4687
RAB11A;RAB11B	0.377896	0.157299	1.0355	1.5423	1.3739
RBM39	0.368693	0.314521	0.93629	1.2642	1.8186
RUVBL2	0.364683	0.185481	1.389	NA	1.1936
EEF1G	0.36438	0.134174	1.3817	1.4698	1.0505
EEF1D	0.364175	0.178519	1.1372	1.6491	1.1371
HNRNPAB	0.364143	0.0318899	1.1893	1.2847	1.3956
SET;SETSIP	0.363589	0.653859	2.2743	1.9019	0.4924
GNB2L1	0.363227	0.336405	1.8982	1.1531	0.97234
RPL6	0.356779	0.694706	0.62492	0.89973	3.7348
G3BP1	0.349359	0.491637	1.0063	NA	1.6129
SRSF5	0.347946	0.694837	0.80026	NA	2.0242
RPS10;RPS10-NUDT3	0.347741	0.304233	1.0161	1.8001	1.1267
RPS5	0.339743	0.274734	0.97979	1.6891	1.2247
SFPQ	0.336693	0.232972	1.2745	0.98988	1.5964
YBX1	0.335972	0.0998258	1.1015	1.4515	1.2578
PSMA6	0.333432	0.316115	1.1117	1.4281	NA
ATP5A1	0.325034	0.142091	1.2049	1.5016	1.0865
RPS27;RPS27L	0.322904	0.478705	1.0146	1.5421	NA
UBA1	0.321078	0.687955	1.8958	NA	0.82322
RBMX;RBMXL1	0.319068	0.116374	1.1636	1.134	1.4714
XRCC5	0.290497	0.0106149	1.1933	1.275	1.2025
STRAP	0.288988	0.0775141	1.2521	NA	1.1922
VCP	0.287833	0.617673	1.6336	NA	0.91232
ATAD3A	0.287573	0.418289	0.82817	1.5747	1.3944
PHB2	0.287491	0.385046	0.9301	1.7185	1.1375
RPL11	0.285537	0.629242	0.74537	2.4027	1.0111
VDAC2	0.284095	0.363314	0.98832	1.7002	1.0744
YWHAE	0.283998	0.536401	1.9336	1.2133	0.76938
NONO	0.282669	0.653989	1.4137	0.59646	2.1347
STAU1	0.280364	0.494555	0.95285	0.9684	1.9414
YWHAQ	0.277541	0.381088	1.69	0.94664	1.1132
PRMT5	0.271263	0.651538	NA	1.643	0.8865
SERBP1	0.264642	0.067762	1.1529	1.1325	1.3279
ENO1	0.258079	0.619878	2.2008	0.8203	0.94736
UBB;RPS27A;UBC;UBA52	0.257398	0.349403	0.94941	1.5723	1.1441
FASN	0.256518	0.00980266	1.1551	1.2268	1.203
RPS3	0.254723	0.060912	1.1524	1.3062	1.1283
NAP1L1	0.250293	0.284948	1.2897	1.389	0.93939
IMMT	0.241055	0.388809	1.0514	NA	1.3285
RPS19	0.240437	0.412169	0.86148	1.4752	1.2973
DHX9	0.239263	0.19187	1.0047	1.2178	1.3442
HNRNPA1;HNRNPA1L2	0.236402	0.135037	1.0977	1.1053	1.3475
RAN	0.234163	0.830801	2.1352	NA	0.64795
MARS	0.232656	0.152464	1.0391	1.1732	1.3307
NME2;NME1-NME2;NME1;NME2P1	0.225127	0.675014	1.5445	NA	0.88461
HIST1H4A	0.221094	0.537138	1.7434	0.87328	1.0402
YWHAZ	0.217726	0.703319	2.09	1.1829	0.63611
PFDN2	0.217242	0.685217	0.65898	2.0024	1.1906
PHGDH	0.211251	0.471254	0.99166	1.6138	0.96954
ALDOA	0.206646	0.828906	1.9412	NA	0.68603
RARS	0.205876	0.257548	0.96164	1.2523	1.2741
HNRNPUL1	0.205009	0.264987	0.96078	1.2252	1.3011
GART	0.201031	0.629602	0.76191	1.1137	1.7901
XRCC6	0.194328	0.00678784	1.167	1.1432	1.1228
ILF3	0.192358	0.23201	0.98625	1.1723	1.2903
RPS3A	0.184888	0.593761	0.88219	1.7013	0.97865
ATP5B	0.183106	0.409777	1.1028	1.4227	0.93272
ATP5O	0.179306	0.0623934	1.1506	1.0635	1.1865
SNRPD2	0.177023	0.748824	0.84199	1.518	NA
DDX21	0.167822	0.8687	0.54057	3.8629	0.67888
DDX3X;DDX3Y	0.166562	0.438818	1.1167	0.91346	1.3861
AP2A2	0.163639	0.570563	0.97199	NA	1.2908
SYNCRIP	0.16312	0.233189	0.99342	1.1286	1.2521
RRBP1	0.161298	0.863089	0.6703	1.8657	NA
SRSF6	0.160083	0.416504	1.0262	NA	1.2166
EXOSC2	0.159783	0.566422	0.81863	1.4188	1.2003
MRTO4	0.159375	0.813751	0.49287	1.5409	1.8341
GRWD1	0.157306	0.857616	0.69051	NA	1.8011
TRIM28	0.155915	0.754467	1.4539	NA	0.85376
LRRC59	0.155582	0.240104	1.1167	0.99363	1.2455
DHX30	0.155531	0.562331	0.82021	1.225	1.3753
RPS18	0.154663	0.584543	1.0318	1.5296	0.87398
DNPEP	0.154286	0.419926	NA	1.0243	1.2091
MCM3	0.14559	0.221066	1.0606	1.0298	1.2393
PAICS	0.144477	0.533537	1.2525	1.2757	0.84518
PHB	0.138412	0.617356	0.86889	1.5076	1.018
IARS	0.1384	0.574561	0.97474	1.2429	NA
SND1	0.137321	0.86624	2.7341	0.4905	0.99211
IGF2BP1	0.13637	0.568173	0.83432	1.214	1.311
PRMT1	0.1356	0.65279	0.94091	NA	1.2826
RPS16;ZNF90	0.132006	0.437004	0.99311	1.325	1
PCBP2;PCBP3	0.124324	0.405179	0.9938	1.0144	1.2846
RPS7	0.122962	0.567169	0.85717	1.3106	1.1495
SNRPD3	0.12295	0.39695	0.93523	1.2244	1.1277
SRSF1	0.122845	0.712659	0.89665	0.88519	1.6266
SSB	0.119135	0.664835	1.2519	NA	0.94223
RPS12	0.118871	0.255803	1.1548	0.97862	1.133
GNL3	0.116545	0.833547	0.80163	NA	1.4662
CLTC	0.110412	0.307465	1.0441	1.205	0.99996
FLNA	0.108901	0.846057	0.75279	2.1391	0.77883
CNBP	0.10756	0.51921	0.99537	1.1662	NA
AHCY	0.107421	0.590088	1.2797	0.86134	1.1343
RPN1	0.105379	0.598793	0.99214	1.3571	0.92466
NEDD4	0.102489	0.918862	0.61673	NA	1.869
SNRPA1	0.0920449	0.874474	0.54293	1.2224	1.8246
PDIA6	0.0855572	0.721978	1.2627	1.1889	0.79583
RPL35A	0.0843976	0.661384	0.8649	1.2875	1.0703
PARP1	0.0839924	0.242731	1.0779	0.99012	1.1158
ERP44	0.0839347	0.791949	0.77403	1.0203	1.5077
DDX1	0.0809829	0.690121	0.97721	0.90145	1.3434
RAB7A	0.0770483	0.55034	0.99085	NA	1.123
KHSRP	0.0754606	0.255107	1.1258	1.022	1.0168
RPL27A	0.0748447	0.847318	0.65583	1.3736	1.297
WWP1	0.0702067	0.830086	0.73899	1.4749	1.0617
SRP9	0.0689268	0.883406	0.81045	NA	1.3576
RPS4X	0.0584499	0.793713	0.8815	1.3631	0.9398
RPL12	0.053345	0.923639	0.61273	1.9671	0.927
MYL12A;MYL12B	0.0533294	0.859218	NA	1.2231	0.88033
TBL2	0.0533256	0.934142	0.72683	NA	1.4814
CAPRIN1	0.0508207	0.805969	1.0343	0.83348	1.2893
DDX47	0.0497485	0.901306	0.64807	1.4897	1.1487
RPL30	0.0494283	0.903345	0.71399	1.663	0.93337
RPS6	0.042089	0.881641	0.75244	1.0609	1.3673
CDC5L	0.0416969	0.960981	0.64271	NA	1.6485
QARS	0.0409041	0.896366	0.86565	1.2226	NA
C1QBP	0.0399543	0.842955	0.92101	NA	1.1476
DHX15	0.0359406	0.665804	1.0961	0.93037	1.0567
RPL23	0.0339716	0.913276	0.76638	1.4693	0.95307
PKM	0.0337664	0.943931	1.7312	0.99206	0.62461
EEF1E1;EEF1E1-BLOC1S5	0.0330037	0.877264	0.78966	1.2021	1.1283
RPSA	0.0327417	0.868862	0.81556	1.0627	1.2351
SRP14	0.0263231	0.947989	0.70173	1.6281	0.92453
HIST1H1C	0.0244915	0.900058	0.80801	1.0792	1.2067
RPL35	0.0227987	0.962612	0.77649	NA	1.3292
PCBP1	0.0204998	0.924481	0.91232	0.86635	1.3203
KARS	0.0182123	0.968895	0.78228	NA	1.311
EIF2S1	0.0167173	0.962181	0.65625	1.242	1.2703
DRG1	0.0161544	0.662971	0.97677	1.0048	1.0537
PA2G4	0.0138696	0.993474	2.5789	NA	0.39529
DDX5	0.0137383	0.931742	0.94352	0.88983	1.2256
RPS15A	0.0117466	0.773126	0.96006	1.0267	1.0396
RPL22	0.0111857	0.929112	0.86958	1.0432	1.1283
RPLP2	0.00973137	0.944744	0.8607	1.0233	1.1586
RPL32	0.00723737	0.98868	0.53729	1.3466	1.4031
DARS	0.00546252	0.977377	0.80643	1.2105	1.0361
SKIV2L2	0.00486667	0.99633	0.7144	0.40115	3.5249
RPS23	-0.0102308	0.972628	0.71859	1.3546	1.0057
MYBBP1A	-0.0162856	0.987435	0.55813	NA	1.7517
RPS9	-0.0178387	0.935138	0.8584	1.2925	0.8685
PTBP1	-0.022835	0.912862	0.78942	0.98236	1.2297
HDAC6	-0.0251183	0.979468	0.57289	1.6858	NA
PRDX1	-0.0298606	0.820369	0.89686	0.91159	1.1495
RPL10A	-0.0316134	0.930865	0.67005	1.4529	0.96185
ACTA1;ACTC1;ACTG2;ACTA2	-0.0430117	0.794884	0.8877	NA	1.0613
RPS20	-0.0463143	0.826789	0.86315	NA	1.0865
ZC3HAV1	-0.0466701	0.901545	0.91647	0.66862	1.481
TRAPPC4	-0.0472641	0.823435	NA	0.86257	1.0858
RPL21	-0.0477891	0.906769	1.211	0.77283	NA
RPL14	-0.0511094	0.858006	0.68599	1.22	1.0744
RPS28	-0.0541812	0.270544	0.94691	NA	0.97965
PRDX3	-0.0551654	0.581952	1.053	0.8618	0.98253
RAB2A;DKFZp313C1541;RAB2B	-0.0567015	0.727357	0.88215	NA	1.0479
EIF2S3;EIF2S3L	-0.060351	0.876547	1.1867	NA	0.77504
ELAVL1	-0.0635155	0.753064	NA	0.85918	1.0658
HPRT1	-0.0783566	0.864285	0.5419	1.3092	1.1976
RPL7A	-0.081564	0.881665	0.53858	1.7187	0.91178
RPL34	-0.084788	0.874477	0.49745	1.1398	1.4786
PRDX2	-0.0858059	0.552422	0.80437	0.97101	1.0711
NPM1	-0.0876586	0.36469	0.918	0.87264	1.0403
LARS	-0.0923424	0.296125	0.90705	0.8862	1.0267
RPL9	-0.101407	0.811727	0.74008	1.174	NA
SKP1	-0.102112	0.853018	0.68944	1.259	NA
NUDT21	-0.103646	0.613949	0.97405	0.73998	1.1184
KIF2A	-0.10402	0.875418	0.64673	1.3386	NA
NCL	-0.105386	0.338899	0.84922	1.0375	0.91163
PTMA	-0.106464	0.950688	NA	2.4037	0.35894
CTPS1	-0.121965	0.517181	0.75116	0.94845	1.0892
YBX3	-0.122078	0.257246	0.95272	NA	0.88621
RPS13	-0.124193	0.376679	0.78802	1.0015	0.97871
DDX55	-0.127129	0.747473	0.65347	1.4524	0.80887
MYL6;MYL6B	-0.127955	0.471093	0.99232	NA	0.84394
PLS3	-0.129338	0.647732	1.0929	0.65293	1.0709
GSR	-0.134272	0.786243	0.55847	0.85976	1.5753
SFXN1	-0.13589	0.628575	1.0497	NA	0.78908
TMPO	-0.138569	0.300259	0.95403	NA	0.86499
SRP72	-0.142227	0.424595	0.97925	NA	0.83845
CKAP4	-0.156771	0.85274	0.56551	NA	1.4229
RPS14	-0.159265	0.494247	0.8301	1.1602	0.7456
RPL13	-0.161832	0.696319	0.63402	1.4499	0.77698
RPL5	-0.163369	0.221832	0.81962	1.0135	0.85709
ACTB;ACTG1	-0.165496	0.173602	0.98539	0.88346	0.81423
PCMT1	-0.166947	0.49423	0.68696	0.92837	1.1081
EIF2S2	-0.168609	0.388587	0.81986	NA	0.96549
RCC2	-0.174356	0.121583	0.8555	0.83713	0.97169
RFC4	-0.182587	0.852108	0.51607	NA	1.5044
PFN2	-0.184346	0.640768	0.65205	0.74776	1.3979
MTDH	-0.186759	0.85583	0.50094	NA	1.5409
SNRPB2;SNRPA	-0.187301	0.364771	0.95498	NA	0.80768
EEF1B2	-0.195381	0.674431	0.68609	NA	1.1117
EXOSC4	-0.199704	0.754794	0.41154	1.4975	1.0712
RPL36	-0.204009	0.680732	0.48313	1.0725	1.2627
RPL8	-0.207487	0.653811	0.59085	1.4787	0.74347
RPL26	-0.215672	0.323425	0.75537	1.0831	0.78055
RPL27	-0.216729	0.114169	0.80494	0.96104	0.8237
HADHB	-0.236198	0.282386	0.78544	NA	0.91766
RPLP0;RPLP0P6	-0.255241	0.232191	0.68631	0.87771	0.97639
RPS8	-0.255409	0.327413	0.73275	1.1034	0.7272
MCM5	-0.274119	0.40505	0.71866	0.95157	NA
CSTB	-0.274589	0.512841	0.5497	0.81112	1.2671
CAPZA1	-0.275839	0.545208	0.48761	1.1235	1.0286
CBS	-0.293806	0.507665	0.50109	0.91596	1.1827
RPL4	-0.307783	0.400556	0.56142	1.1255	0.83447
RPL24	-0.318328	0.194444	0.66207	0.79133	0.9846
RPS2	-0.32037	0.289268	0.59391	1.0011	0.86393
CRKL	-0.339642	0.419502	0.50905	0.85934	1.1281
HNRNPM	-0.348773	0.111864	0.69079	0.75331	0.93048
MAP4	-0.354683	0.0212987	0.79606	0.72907	0.82409
FARSA	-0.35508	0.478037	0.44353	1.081	0.99674
ILF2	-0.357925	0.29073	0.95055	0.55115	0.90681
TXN	-0.35854	0.271114	0.6968	0.87303	NA
ITCH	-0.359567	0.708029	0.25298	1.7118	1.0933
GTPBP4	-0.365126	0.31775	0.67448	0.61157	1.1346
RPS26;RPS26P11	-0.367467	0.438651	0.62844	0.95609	NA
SRSF3	-0.368283	0.0864123	0.74816	NA	0.80219
NEDD4L	-0.377406	0.742918	0.30516	3.0046	0.49757
RPL13A;RPL13a;RPL13AP3	-0.385132	0.167912	0.61822	0.7598	0.95576
MIF	-0.388758	0.404052	0.47026	0.8411	1.1265
ABCF1	-0.395068	0.2481	0.55992	0.78033	1.0065
RPL7	-0.403655	0.0946161	0.68571	0.69228	0.91
RPL18A	-0.408174	0.105491	0.61717	0.8251	0.84037
FARSB	-0.412479	0.334116	0.48118	0.87478	1.0076
PARK7	-0.414838	0.482306	0.41168	0.77896	1.3161
H1FX	-0.423284	0.177263	0.68573	NA	0.81097
RPL15	-0.437367	0.0695398	0.66482	0.87268	0.69416
RPL28	-0.439367	0.0935045	0.6058	0.78624	0.84203
BOLA2	-0.483692	0.268619	0.61522	0.8313	NA
GAPDH	-0.486812	0.552878	1.8338	0.50399	0.39318
EIF6	-0.490196	0.555901	0.47466	1.0678	NA
DDOST	-0.49651	0.510136	1.0112	NA	0.49686
RPL19	-0.515356	0.148167	0.64282	NA	0.76144
RPL18	-0.530944	0.119034	0.52525	0.76392	0.82622
CSRP2	-0.584258	0.322831	0.53261	0.83528	NA
EXOSC10	-0.615057	0.586894	0.37217	NA	1.1454
NSUN5	-0.668401	0.696569	0.25651	NA	1.5434
RPL3	-0.669641	0.0152728	0.58627	0.60077	0.70542
ANXA2;ANXA2P2	-0.698695	0.513247	0.37188	1.0208	NA
ISOC1	-0.712631	0.160072	0.53749	0.69276	NA
RFC1	-0.857077	0.105547	0.60977	0.49983	NA
PDCD6	-0.899092	0.450862	0.31445	0.91441	NA
CKAP5	-0.902231	0.649305	1.4809	NA	0.19332
LARP1	-1.33038	0.257942	0.59059	0.26776	NA
TRAPPC10	-1.40791	0.33604	0.079664	0.79932	0.84052
DSP	-2.36624	0.0196778	0.18436	NA	0.20404
LTF	-2.44606	0.0431945	0.16354	NA	0.20592
LCN1;LCN1P1	-3.50786	0.0534531	0.07164	0.10787	NA
